# An effector from the potato late blight pathogen bridges ENTH-domain protein TOL9a to an activated helper NLR to suppress immunity

**DOI:** 10.1101/2025.07.06.663370

**Authors:** Jogi Madhuprakash, AmirAli Toghani, Hsuan Pai, Madia Harvey, Adam R. Bentham, Benjamin A. Seager, Enoch Lok Him Yuen, Juan Carlos De la Concepción, David M. Lawson, Clare E. M. Stevenson, Angel Vergara-Cruces, Lida Derevnina, Tolga O. Bozkurt, Mark J. Banfield, Sophien Kamoun, Mauricio P. Contreras

**Affiliations:** The Sainsbury Laboratory, University of East Anglia, Norwich Research Park, Norwich, UK; Department of Plant Sciences, School of Life Sciences, University of Hyderabad, Gachibowli, Hyderabad, India; Department of Biochemistry and Metabolism, John Innes Centre, Norwich Research Park, Norwich, UK; Department of Life Sciences, Imperial College, London, UK

## Abstract

Pathogens counteract central nodes of NLR immune receptor networks to suppress immunity. However, the mechanisms by which pathogens hijack helper NLR pathways are poorly understood. Here, we show that an effector from the potato late blight pathogen *Phytophthora infestans* bridges the host protein NbTOL9a, a putative member of the host ESCRT pathway, to a helper NLR to suppress immunity. In this work, we solved the crystal structure of the RXLR-LWY effector AVRcap1b in complex with the ENTH domain of NbTOL9a. The structure revealed that unlike other RXLR-LWY effectors, AVRcap1b has a novel L-shaped fold that defines a new structural family of effectors in the *Phytophthora* genus. Moreover, we defined the AVRcap1b/NbTOL9a binding interface and designed effector mutants that don’t bind NbTOL9a, impairing immune suppression. This indicates that ENTH binding is required for full virulence activity of this effector. Lastly, we show that AVRcap1b associates specifically with activated NbNRC2 independently of NbTOL9a binding. This suggests that the effector functions as a bridge that interconnects NbNRC2 with the NbTOL9a pathway. These results illustrate an unprecedented pathogen mechanism to hijack helper NLR pathways and suppress immunity.
