## Supplementary material for "An effector from the potato late blight pathogen bridges ENTH-domain protein TOL9a to an activated helper NLR to suppress immunity": Table S2.xlsx

### Sheet: Sheet1
		P. infestans AVRcap1b
A	Domain	2	3	4	5	6	7	Average RMSD
P. infestans AVRcap1b	2	1	4.629	6.139	8.122	3.598	4.604	4.682
	3	4.629	1	2.187	8.36	3.45	3.206	3.80533
	4	6.139	2.187	1	8.08	6.13	3.611	4.5245
	5	8.122	8.36	8.08	1	5.217	5.689	6.078
	6	3.598	3.45	6.13	5.217	1	3.853	3.87467
	7	4.604	3.206	3.611	5.689	3.853	1	3.6605
		P. sojae PSR2
B		2	3	4	5	6	7	Average RMSD
P. infestans AVRcap1b	2	5.284	5.047	3.909	5.715	3.842	5.162	4.8265
	3	2.621	3.151	4.315	2.227	2.992	3.031	3.05617
	4	3.459	1.989	5.96	2.773	3.829	3.358	3.56133
	5	6.717	7.065	6.546	8.964	6.539	5.173	6.834
	6	3.142	4.011	2.655	4.539	2.713	2.535	3.26583
	7	5.01	4.447	4.314	2.693	3.806	2.747	3.83617
