## Supplementary material for "An effector from the potato late blight pathogen bridges ENTH-domain protein TOL9a to an activated helper NLR to suppress immunity": Table_S3.csv

Description(Sequences with E-value BETTER than threshold)	genus	species	strain	Max Score	Total Score	Query Cover	E value	Per. ident	Acc. Len	Accession	ID	organism
secreted RxLR effector peptide protein, putative [Phytophthora infestans T30-4]	Phytophthora	infestans	T30-4	1389	1389	100%	0	100	678	XP_002896931.1	Phytophthora_infestans_XP_002896931.1	Phytophthora infestans
hypothetical protein PInf_006398 [Phytophthora infestans]	Phytophthora	infestans	NA	1190	1190	85%	0	99.83	579	KAI9984868.1	Phytophthora_infestans_KAI9984868.1	Phytophthora infestans
secreted RxLR effector peptide protein, putative [Phytophthora infestans T30-4]	Phytophthora	infestans	T30-4	932	1355	98%	0	90.62	508	XP_002896947.1	Phytophthora_infestans_XP_002896947.1	Phytophthora infestans
hypothetical protein GN958_ATG18931 [Phytophthora infestans]	Phytophthora	infestans	NA	783	863	97%	0	59.73	609	KAF4131898.1	Phytophthora_infestans_KAF4131898.1	Phytophthora infestans
Putative RxLR effector [Phytophthora palmivora]	Phytophthora	palmivora	NA	512	512	98%	7.00E-169	42.71	721	POM73314.1	Phytophthora_palmivora_POM73314.1	Phytophthora palmivora
hypothetical protein PHYPSEUDO_014425 [Phytophthora pseudosyringae]	Phytophthora	pseudosyringae	NA	506	506	100%	4.00E-167	40.71	695	KAG7387331.1	Phytophthora_pseudosyringae_KAG7387331.1	Phytophthora pseudosyringae
Avirulence protein (Avh) [Phytophthora palmivora]	Phytophthora	palmivora	NA	494	1072	96%	3.00E-162	43.33	697	POM73220.1	Phytophthora_palmivora_POM73220.1	Phytophthora palmivora
hypothetical protein F444_13250 [Phytophthora nicotianae P1976]	Phytophthora	nicotianae	P1976	480	480	97%	3.00E-157	41.39	661	ETO70252.1	Phytophthora_nicotianae_ETO70252.1	Phytophthora nicotianae
hypothetical protein F444_13225 [Phytophthora nicotianae P1976]	Phytophthora	nicotianae	P1976	477	477	99%	4.00E-156	39.97	677	ETO70277.1	Phytophthora_nicotianae_ETO70277.1	Phytophthora nicotianae
hypothetical protein AM587_10010280 [Phytophthora nicotianae]	Phytophthora	nicotianae	NA	477	477	99%	5.00E-156	39.97	677	KUF78076.1	Phytophthora_nicotianae_KUF78076.1	Phytophthora nicotianae
hypothetical protein F441_13186 [Phytophthora nicotianae CJ01A1]	Phytophthora	nicotianae	CJ01A1	477	477	97%	5.00E-156	41.09	661	ETP11285.1	Phytophthora_nicotianae_ETP11285.1	Phytophthora nicotianae
hypothetical protein F443_22784 [Phytophthora nicotianae P1569]	Phytophthora	nicotianae	P1569	476	476	97%	6.00E-156	41.24	661	ETI30095.1	Phytophthora_nicotianae_ETI30095.1	Phytophthora nicotianae
hypothetical protein AM587_10001452 [Phytophthora nicotianae]	Phytophthora	nicotianae	NA	476	476	99%	9.00E-156	39.97	677	KUF86493.1	Phytophthora_nicotianae_KUF86493.1	Phytophthora nicotianae
hypothetical protein F443_13150 [Phytophthora nicotianae P1569]	Phytophthora	nicotianae	P1569	476	476	99%	3.00E-155	39.97	694	ETI41618.1	Phytophthora_nicotianae_ETI41618.1	Phytophthora nicotianae
hypothetical protein F442_13024 [Phytophthora nicotianae P10297]	Phytophthora	nicotianae	P10297	475	475	99%	4.00E-155	39.82	677	ETP39517.1	Phytophthora_nicotianae_ETP39517.1	Phytophthora nicotianae
hypothetical protein PPTG_03195 [Phytophthora nicotianae INRA-310]	Phytophthora	nicotianae	INRA-310	475	475	99%	4.00E-155	39.97	691	XP_008894121.1	Phytophthora_nicotianae_XP_008894121.1	Phytophthora nicotianae
hypothetical protein PPTG_03190 [Phytophthora nicotianae INRA-310]	Phytophthora	nicotianae	INRA-310	475	475	99%	4.00E-155	39.97	677	XP_008894116.1	Phytophthora_nicotianae_XP_008894116.1	Phytophthora nicotianae
hypothetical protein F441_13107 [Phytophthora nicotianae CJ01A1]	Phytophthora	nicotianae	CJ01A1	475	475	99%	6.00E-155	39.82	694	ETP11372.1	Phytophthora_nicotianae_ETP11372.1	Phytophthora nicotianae
hypothetical protein F441_13104 [Phytophthora nicotianae CJ01A1]	Phytophthora	nicotianae	CJ01A1	473	473	99%	2.00E-154	39.68	677	ETP11375.1	Phytophthora_nicotianae_ETP11375.1	Phytophthora nicotianae
hypothetical protein L915_12844 [Phytophthora nicotianae]	Phytophthora	nicotianae	NA	473	473	99%	3.00E-154	39.68	694	ETK81673.1	Phytophthora_nicotianae_ETK81673.1	Phytophthora nicotianae
Putative RxLR effector [Phytophthora palmivora]	Phytophthora	palmivora	NA	470	470	100%	3.00E-153	39.77	675	POM81594.1	Phytophthora_palmivora_POM81594.1	Phytophthora palmivora
hypothetical protein P3T76_010363 [Phytophthora citrophthora]	Phytophthora	citrophthora	NA	473	473	95%	7.00E-153	40.77	785	KAK1935668.1	Phytophthora_citrophthora_KAK1935668.1	Phytophthora citrophthora
hypothetical protein L916_12833 [Phytophthora nicotianae]	Phytophthora	nicotianae	NA	468	468	97%	2.00E-152	40.63	661	ETL34990.1	Phytophthora_nicotianae_ETL34990.1	Phytophthora nicotianae
Zinc finger FYVE domain-containing protein 9 [Phytophthora nicotianae]	Phytophthora	nicotianae	NA	464	648	89%	6.00E-152	41.74	599	KUF78780.1	Phytophthora_nicotianae_KUF78780.1	Phytophthora nicotianae
hypothetical protein PHMEG_00020617 [Phytophthora megakarya]	Phytophthora	megakarya	NA	465	465	100%	2.00E-151	39.44	672	OWZ07043.1	Phytophthora_megakarya_OWZ07043.1	Phytophthora megakarya
hypothetical protein PF003_g11432 [Phytophthora fragariae]	Phytophthora	fragariae	NA	464	464	99%	7.00E-151	40.23	682	KAE8905246.1	Phytophthora_fragariae_KAE8905246.1	Phytophthora fragariae
hypothetical protein PR002_g5128 [Phytophthora rubi]	Phytophthora	rubi	NA	462	462	93%	2.00E-150	42.01	675	KAE9040125.1	Phytophthora_rubi_KAE9040125.1	Phytophthora rubi
hypothetical protein PF003_g11424 [Phytophthora fragariae]	Phytophthora	fragariae	NA	462	462	96%	4.00E-150	40.4	686	KAE8904971.1	Phytophthora_fragariae_KAE8904971.1	Phytophthora fragariae
RxLR128 [Phytophthora capsici]	Phytophthora	capsici	NA	458	458	98%	1.00E-148	39	669	AMJ52088.1	Phytophthora_capsici_AMJ52088.1	Phytophthora capsici
hypothetical protein PRNP1_015175 [Phytophthora ramorum]	Phytophthora	ramorum	NA	457	457	99%	5.00E-148	37.89	677	KAL4140100.1	Phytophthora_ramorum_KAL4140100.1	Phytophthora ramorum
hypothetical protein PI125_g12471 [Phytophthora idaei]	Phytophthora	idaei	NA	449	449	88%	2.00E-146	40.64	590	KAG3107710.1	Phytophthora_idaei_KAG3107710.1	Phytophthora idaei
hypothetical protein V7S43_008604 [Phytophthora oleae]	Phytophthora	oleae	NA	452	452	99%	3.00E-146	39.21	667	KAL3666352.1	Phytophthora_oleae_KAL3666352.1	Phytophthora oleae
RxLR effector protein [Phytophthora ramorum]	Phytophthora	ramorum	NA	451	451	99%	7.00E-146	37.74	677	XP_067750676.1	Phytophthora_ramorum_XP_067750676.1	Phytophthora ramorum
RxLR effector protein [Phytophthora ramorum]	Phytophthora	ramorum	NA	450	450	99%	1.00E-145	38.33	677	XP_067739602.1	Phytophthora_ramorum_XP_067739602.1	Phytophthora ramorum
hypothetical protein KRP22_014804 [Phytophthora ramorum]	Phytophthora	ramorum	NA	450	450	99%	2.00E-145	38.03	677	KAL4163225.1	Phytophthora_ramorum_KAL4163225.1	Phytophthora ramorum
hypothetical protein F442_13047 [Phytophthora nicotianae P10297]	Phytophthora	nicotianae	P10297	447	447	97%	7.00E-145	40.27	637	ETP39511.1	Phytophthora_nicotianae_ETP39511.1	Phytophthora nicotianae
hypothetical protein L916_12788 [Phytophthora nicotianae]	Phytophthora	nicotianae	NA	447	447	100%	2.00E-144	39.21	673	ETL35040.1	Phytophthora_nicotianae_ETL35040.1	Phytophthora nicotianae
hypothetical protein F442_13063 [Phytophthora nicotianae P10297]	Phytophthora	nicotianae	P10297	446	446	100%	8.00E-144	39.21	673	ETP39462.1	Phytophthora_nicotianae_ETP39462.1	Phytophthora nicotianae
RxLR effector protein [Phytophthora ramorum]	Phytophthora	ramorum	NA	446	446	99%	8.00E-144	38.53	681	XP_067739601.1	Phytophthora_ramorum_XP_067739601.1	Phytophthora ramorum
hypothetical protein P3T76_010338 [Phytophthora citrophthora]	Phytophthora	citrophthora	NA	445	445	99%	1.00E-143	38.45	665	KAK1935643.1	Phytophthora_citrophthora_KAK1935643.1	Phytophthora citrophthora
hypothetical protein PRIC2_013817 [Phytophthora ramorum]	Phytophthora	ramorum	NA	444	444	99%	3.00E-143	37.74	677	KAL4114920.1	Phytophthora_ramorum_KAL4114920.1	Phytophthora ramorum
hypothetical protein L917_12636 [Phytophthora nicotianae]	Phytophthora	nicotianae	NA	444	444	100%	4.00E-143	39.07	673	ETL88274.1	Phytophthora_nicotianae_ETL88274.1	Phytophthora nicotianae
hypothetical protein PRIC1_014091 [Phytophthora ramorum]	Phytophthora	ramorum	NA	444	444	99%	5.00E-143	37.59	677	KAL4086387.1	Phytophthora_ramorum_KAL4086387.1	Phytophthora ramorum
hypothetical protein PF002_g16504 [Phytophthora fragariae]	Phytophthora	fragariae	NA	444	444	94%	7.00E-143	40.28	682	KAE9218429.1	Phytophthora_fragariae_KAE9218429.1	Phytophthora fragariae
hypothetical protein V7S43_003977 [Phytophthora oleae]	Phytophthora	oleae	NA	442	692	96%	7.00E-143	40.15	631	KAL3670791.1	Phytophthora_oleae_KAL3670791.1	Phytophthora oleae
hypothetical protein P3T76_010383 [Phytophthora citrophthora]	Phytophthora	citrophthora	NA	442	442	99%	2.00E-142	38.17	674	KAK1935688.1	Phytophthora_citrophthora_KAK1935688.1	Phytophthora citrophthora
hypothetical protein PF003_g9210 [Phytophthora fragariae]	Phytophthora	fragariae	NA	442	442	94%	3.00E-142	40.12	682	KAE8906671.1	Phytophthora_fragariae_KAE8906671.1	Phytophthora fragariae
hypothetical protein PF007_g16729 [Phytophthora fragariae]	Phytophthora	fragariae	NA	441	441	94%	4.00E-142	40.12	682	KAE9097137.1	Phytophthora_fragariae_KAE9097137.1	Phytophthora fragariae
hypothetical protein PF003_g9212 [Phytophthora fragariae]	Phytophthora	fragariae	NA	441	441	93%	5.00E-142	40.19	683	KAE8906674.1	Phytophthora_fragariae_KAE8906674.1	Phytophthora fragariae
hypothetical protein PF003_g9211 [Phytophthora fragariae]	Phytophthora	fragariae	NA	441	441	93%	6.00E-142	40.19	683	KAE8906673.1	Phytophthora_fragariae_KAE8906673.1	Phytophthora fragariae
hypothetical protein PR003_g953 [Phytophthora rubi]	Phytophthora	rubi	NA	439	439	95%	9.00E-142	39.79	640	KAE9359091.1	Phytophthora_rubi_KAE9359091.1	Phytophthora rubi
hypothetical protein PRIC2_014638 [Phytophthora ramorum]	Phytophthora	ramorum	NA	439	439	99%	5.00E-141	37.15	677	KAL4114315.1	Phytophthora_ramorum_KAL4114315.1	Phytophthora ramorum
hypothetical protein PF003_g9210 [Phytophthora fragariae]	Phytophthora	fragariae	NA	435	435	89%	8.00E-141	40.86	598	KAE8906672.1	Phytophthora_fragariae_KAE8906672.1	Phytophthora fragariae
hypothetical protein V7S43_007352 [Phytophthora oleae]	Phytophthora	oleae	NA	434	614	86%	2.00E-140	40.53	570	KAL3667801.1	Phytophthora_oleae_KAL3667801.1	Phytophthora oleae
hypothetical protein PF008_g14944 [Phytophthora fragariae]	Phytophthora	fragariae	NA	434	434	89%	4.00E-140	40.69	598	KAE9332438.1	Phytophthora_fragariae_KAE9332438.1	Phytophthora fragariae
hypothetical protein PF011_g15193 [Phytophthora fragariae]	Phytophthora	fragariae	NA	435	435	94%	2.00E-139	39.81	682	KAE8998094.1	Phytophthora_fragariae_KAE8998094.1	Phytophthora fragariae
hypothetical protein P3T76_010387 [Phytophthora citrophthora]	Phytophthora	citrophthora	NA	434	434	99%	2.00E-139	37.83	673	KAK1935692.1	Phytophthora_citrophthora_KAK1935692.1	Phytophthora citrophthora
Avirulence (Avh) protein [Phytophthora megakarya]	Phytophthora	megakarya	NA	432	630	88%	2.00E-139	40.3	601	OWZ00664.1	Phytophthora_megakarya_OWZ00664.1	Phytophthora megakarya
hypothetical protein P3T76_010369 [Phytophthora citrophthora]	Phytophthora	citrophthora	NA	430	430	84%	2.00E-139	40.66	564	KAK1935674.1	Phytophthora_citrophthora_KAK1935674.1	Phytophthora citrophthora
hypothetical protein ON010_g4940 [Phytophthora cinnamomi]	Phytophthora	cinnamomi	NA	433	433	99%	5.00E-139	37.76	675	KAJ8571893.1	Phytophthora_cinnamomi_KAJ8571893.1	Phytophthora cinnamomi
hypothetical protein PR002_g5127 [Phytophthora rubi]	Phytophthora	rubi	NA	429	732	88%	1.00E-138	40.98	584	KAE9040118.1	Phytophthora_rubi_KAE9040118.1	Phytophthora rubi
hypothetical protein PR003_g13645 [Phytophthora rubi]	Phytophthora	rubi	NA	429	732	88%	2.00E-138	40.98	584	KAE9334190.1	Phytophthora_rubi_KAE9334190.1	Phytophthora rubi
hypothetical protein P3T76_005375 [Phytophthora citrophthora]	Phytophthora	citrophthora	NA	429	429	93%	2.00E-137	37.64	657	KAK1943979.1	Phytophthora_citrophthora_KAK1943979.1	Phytophthora citrophthora
hypothetical protein L917_12945 [Phytophthora nicotianae]	Phytophthora	nicotianae	NA	427	427	90%	2.00E-137	39.74	610	ETL87950.1	Phytophthora_nicotianae_ETL87950.1	Phytophthora nicotianae
Avirulence (Avh) protein [Phytophthora megakarya]	Phytophthora	megakarya	NA	424	595	89%	2.00E-136	39.77	600	OWZ06972.1	Phytophthora_megakarya_OWZ06972.1	Phytophthora megakarya
unnamed protein product [Phytophthora fragariaefolia]	Phytophthora	fragariaefolia	NA	422	658	88%	3.00E-136	40.5	557	GMF30508.1	Phytophthora_fragariaefolia_GMF30508.1	Phytophthora fragariaefolia
hypothetical protein P3T76_005618 [Phytophthora citrophthora]	Phytophthora	citrophthora	NA	426	426	90%	4.00E-136	39.74	674	KAK1942981.1	Phytophthora_citrophthora_KAK1942981.1	Phytophthora citrophthora
Avirulence (Avh) protein [Phytophthora megakarya]	Phytophthora	megakarya	NA	427	570	98%	1.00E-135	38.72	746	OWZ18603.1	Phytophthora_megakarya_OWZ18603.1	Phytophthora megakarya
hypothetical protein ON010_g10805 [Phytophthora cinnamomi]	Phytophthora	cinnamomi	NA	424	424	95%	2.00E-135	39.45	673	KAJ8550267.1	Phytophthora_cinnamomi_KAJ8550267.1	Phytophthora cinnamomi
hypothetical protein PPTG_21237 [Phytophthora nicotianae INRA-310]	Phytophthora	nicotianae	INRA-310	421	421	100%	2.00E-134	37.9	645	XP_008894738.1	Phytophthora_nicotianae_XP_008894738.1	Phytophthora nicotianae
Avirulence (Avh) protein [Phytophthora megakarya]	Phytophthora	megakarya	NA	417	417	91%	3.00E-133	36.96	624	OWZ11716.1	Phytophthora_megakarya_OWZ11716.1	Phytophthora megakarya
hypothetical protein PR001_g917 [Phytophthora rubi]	Phytophthora	rubi	NA	421	705	93%	4.00E-133	39.41	764	KAE9051982.1	Phytophthora_rubi_KAE9051982.1	Phytophthora rubi
RxLR effector protein [Phytophthora ramorum]	Phytophthora	ramorum	NA	419	419	98%	6.00E-133	36.43	701	XP_067750679.1	Phytophthora_ramorum_XP_067750679.1	Phytophthora ramorum
hypothetical protein V7S43_003967 [Phytophthora oleae]	Phytophthora	oleae	NA	413	553	82%	7.00E-133	41.56	537	KAL3670781.1	Phytophthora_oleae_KAL3670781.1	Phytophthora oleae
Avh456 [Phytophthora sojae]	Phytophthora	sojae	NA	417	417	90%	1.00E-132	38.07	670	AEK81372.1	Phytophthora_sojae_AEK81372.1	Phytophthora sojae
hypothetical protein F442_13363 [Phytophthora nicotianae P10297]	Phytophthora	nicotianae	P10297	414	414	93%	1.00E-132	39.59	596	ETP39162.1	Phytophthora_nicotianae_ETP39162.1	Phytophthora nicotianae
hypothetical protein PF003_g9090 [Phytophthora fragariae]	Phytophthora	fragariae	NA	414	414	100%	1.00E-131	37.54	676	KAE8906618.1	Phytophthora_fragariae_KAE8906618.1	Phytophthora fragariae
hypothetical protein PF003_g9214 [Phytophthora fragariae]	Phytophthora	fragariae	NA	410	865	88%	2.00E-131	40.42	570	KAE8906667.1	Phytophthora_fragariae_KAE8906667.1	Phytophthora fragariae
Avirulence (Avh) protein [Phytophthora megakarya]	Phytophthora	megakarya	NA	411	517	89%	3.00E-131	38.63	600	OWZ14580.1	Phytophthora_megakarya_OWZ14580.1	Phytophthora megakarya
hypothetical protein PF007_g16730 [Phytophthora fragariae]	Phytophthora	fragariae	NA	410	864	88%	3.00E-131	40.49	571	KAE9097142.1	Phytophthora_fragariae_KAE9097142.1	Phytophthora fragariae
hypothetical protein PInf_018324 [Phytophthora infestans]	Phytophthora	infestans	NA	410	464	98%	4.00E-131	37.79	605	KAI9990759.1	Phytophthora_infestans_KAI9990759.1	Phytophthora infestans
hypothetical protein PF011_g15194 [Phytophthora fragariae]	Phytophthora	fragariae	NA	409	865	88%	4.00E-131	40.25	570	KAE8998101.1	Phytophthora_fragariae_KAE8998101.1	Phytophthora fragariae
hypothetical protein PHYSODRAFT_286662 [Phytophthora sojae]	Phytophthora	sojae	NA	413	413	90%	4.00E-131	38.07	670	XP_009531092.1	Phytophthora_sojae_XP_009531092.1	Phytophthora sojae
Avh456 [Phytophthora sojae]	Phytophthora	sojae	NA	412	412	90%	5.00E-131	38.07	670	AEK81373.1	Phytophthora_sojae_AEK81373.1	Phytophthora sojae
hypothetical protein PHMEG_00018512 [Phytophthora megakarya]	Phytophthora	megakarya	NA	412	498	97%	6.00E-131	37.69	678	OWZ08874.1	Phytophthora_megakarya_OWZ08874.1	Phytophthora megakarya
Avh456 [Phytophthora sojae]	Phytophthora	sojae	NA	411	411	90%	2.00E-130	37.91	670	AEK81371.1	Phytophthora_sojae_AEK81371.1	Phytophthora sojae
hypothetical protein PF009_g16984 [Phytophthora fragariae]	Phytophthora	fragariae	NA	408	862	88%	2.00E-130	40.32	571	KAE8933001.1	Phytophthora_fragariae_KAE8933001.1	Phytophthora fragariae
hypothetical protein P3T76_002529 [Phytophthora citrophthora]	Phytophthora	citrophthora	NA	410	410	99%	3.00E-130	37.08	662	KAK1945481.1	Phytophthora_citrophthora_KAK1945481.1	Phytophthora citrophthora
Avirulence (Avh) protein [Phytophthora megakarya]	Phytophthora	megakarya	NA	413	1426	93%	4.00E-130	41.23	765	OWZ01365.1	Phytophthora_megakarya_OWZ01365.1	Phytophthora megakarya
hypothetical protein PF011_g18362 [Phytophthora fragariae]	Phytophthora	fragariae	NA	410	410	100%	4.00E-130	37.39	676	KAE8990437.1	Phytophthora_fragariae_KAE8990437.1	Phytophthora fragariae
hypothetical protein PF001_g15447 [Phytophthora fragariae]	Phytophthora	fragariae	NA	407	855	88%	5.00E-130	40.32	571	KAE9299420.1	Phytophthora_fragariae_KAE9299420.1	Phytophthora fragariae
hypothetical protein PF008_g14943 [Phytophthora fragariae]	Phytophthora	fragariae	NA	407	869	88%	6.00E-130	40.14	571	KAE9332432.1	Phytophthora_fragariae_KAE9332432.1	Phytophthora fragariae
Avirulence (Avh) protein [Phytophthora megakarya]	Phytophthora	megakarya	NA	409	409	98%	3.00E-129	36.77	706	OWZ01292.1	Phytophthora_megakarya_OWZ01292.1	Phytophthora megakarya
hypothetical protein P3T76_002532 [Phytophthora citrophthora]	Phytophthora	citrophthora	NA	407	407	99%	4.00E-129	37.41	662	KAK1945484.1	Phytophthora_citrophthora_KAK1945484.1	Phytophthora citrophthora
Avirulence (Avh) protein [Phytophthora megakarya]	Phytophthora	megakarya	NA	406	710	98%	5.00E-129	37.29	634	OWZ15788.1	Phytophthora_megakarya_OWZ15788.1	Phytophthora megakarya
hypothetical protein L914_13027 [Phytophthora nicotianae]	Phytophthora	nicotianae	NA	404	404	88%	2.00E-128	38.64	608	ETM41203.1	Phytophthora_nicotianae_ETM41203.1	Phytophthora nicotianae
hypothetical protein AM587_10002030 [Phytophthora nicotianae]	Phytophthora	nicotianae	NA	402	402	95%	9.00E-128	37.63	621	KUF78968.1	Phytophthora_nicotianae_KUF78968.1	Phytophthora nicotianae
RxLR effector protein [Phytophthora megakarya]	Phytophthora	megakarya	NA	404	404	100%	9.00E-128	35.62	666	OWZ08875.1	Phytophthora_megakarya_OWZ08875.1	Phytophthora megakarya
Avirulence (Avh) protein [Phytophthora megakarya]	Phytophthora	megakarya	NA	404	404	100%	2.00E-127	35.92	684	OWY99426.1	Phytophthora_megakarya_OWY99426.1	Phytophthora megakarya
putative RxLR effector [Phytophthora cinnamomi]	Phytophthora	cinnamomi	NA	397	766	84%	2.00E-126	38.84	569	XP_067787001.1	Phytophthora_cinnamomi_XP_067787001.1	Phytophthora cinnamomi
hypothetical protein JG688_00016008 [Phytophthora aleatoria]	Phytophthora	aleatoria	NA	396	396	88%	3.00E-126	38.13	542	KAG6946503.1	Phytophthora_aleatoria_KAG6946503.1	Phytophthora aleatoria
putative RxLR effector [Phytophthora cinnamomi]	Phytophthora	cinnamomi	NA	397	793	93%	4.00E-126	40.56	569	XP_067782888.1	Phytophthora_cinnamomi_XP_067782888.1	Phytophthora cinnamomi
hypothetical protein V7S43_003955 [Phytophthora oleae]	Phytophthora	oleae	NA	396	396	99%	7.00E-125	36.83	646	KAL3670767.1	Phytophthora_oleae_KAL3670767.1	Phytophthora oleae
hypothetical protein F443_13496 [Phytophthora nicotianae P1569]	Phytophthora	nicotianae	P1569	391	688	92%	1.00E-124	41.12	532	ETI41266.1	Phytophthora_nicotianae_ETI41266.1	Phytophthora nicotianae
hypothetical protein P3T76_010365 [Phytophthora citrophthora]	Phytophthora	citrophthora	NA	384	1003	87%	5.00E-122	40.7	512	KAK1935670.1	Phytophthora_citrophthora_KAK1935670.1	Phytophthora citrophthora
hypothetical protein GQ600_11950 [Phytophthora cactorum]	Phytophthora	cactorum	NA	386	386	100%	6.00E-122	36.9	577	KAF1793540.1	Phytophthora_cactorum_KAF1793540.1	Phytophthora cactorum
hypothetical protein GN958_ATG04628 [Phytophthora infestans]	Phytophthora	infestans	NA	385	385	94%	1.00E-121	36.52	558	KAF4146153.1	Phytophthora_infestans_KAF4146153.1	Phytophthora infestans
hypothetical protein PHMEG_00031140 [Phytophthora megakarya]	Phytophthora	megakarya	NA	387	387	94%	2.00E-121	36.45	643	OWY98161.1	Phytophthora_megakarya_OWY98161.1	Phytophthora megakarya
hypothetical protein PR003_g28078 [Phytophthora rubi]	Phytophthora	rubi	NA	385	699	95%	3.00E-121	38.36	593	KAE9280002.1	Phytophthora_rubi_KAE9280002.1	Phytophthora rubi
Avirulence (Avh) protein [Phytophthora megakarya]	Phytophthora	megakarya	NA	385	385	95%	1.00E-120	36.68	665	OWZ21489.1	Phytophthora_megakarya_OWZ21489.1	Phytophthora megakarya
hypothetical protein PHMEG_00024895 [Phytophthora megakarya]	Phytophthora	megakarya	NA	376	788	89%	8.00E-119	40.38	522	OWZ03385.1	Phytophthora_megakarya_OWZ03385.1	Phytophthora megakarya
hypothetical protein PF004_g19856 [Phytophthora fragariae]	Phytophthora	fragariae	NA	373	791	88%	4.00E-117	37.48	568	KAE9197349.1	Phytophthora_fragariae_KAE9197349.1	Phytophthora fragariae
hypothetical protein ON010_g203 [Phytophthora cinnamomi]	Phytophthora	cinnamomi	NA	377	945	94%	5.00E-117	39.15	709	KAJ8579001.1	Phytophthora_cinnamomi_KAJ8579001.1	Phytophthora cinnamomi
hypothetical protein F444_13559 [Phytophthora nicotianae P1976]	Phytophthora	nicotianae	P1976	369	369	91%	5.00E-116	37.86	543	ETO69928.1	Phytophthora_nicotianae_ETO69928.1	Phytophthora nicotianae
Avirulence (Avh) protein [Phytophthora megakarya]	Phytophthora	megakarya	NA	370	607	88%	6.00E-116	38.58	556	OWY94602.1	Phytophthora_megakarya_OWY94602.1	Phytophthora megakarya
hypothetical protein PF009_g17266 [Phytophthora fragariae]	Phytophthora	fragariae	NA	370	785	88%	7.00E-116	37.3	568	KAE8932708.1	Phytophthora_fragariae_KAE8932708.1	Phytophthora fragariae
hypothetical protein GN958_ATG17482 [Phytophthora infestans]	Phytophthora	infestans	NA	372	372	99%	7.00E-116	36.35	622	KAF4133361.1	Phytophthora_infestans_KAF4133361.1	Phytophthora infestans
hypothetical protein PF002_g18884 [Phytophthora fragariae]	Phytophthora	fragariae	NA	369	369	100%	2.00E-114	36.3	654	KAE9210225.1	Phytophthora_fragariae_KAE9210225.1	Phytophthora fragariae
Avirulence (Avh) protein [Phytophthora megakarya]	Phytophthora	megakarya	NA	367	512	96%	5.00E-114	37.48	609	OWZ09200.1	Phytophthora_megakarya_OWZ09200.1	Phytophthora megakarya
hypothetical protein PF003_g9080 [Phytophthora fragariae]	Phytophthora	fragariae	NA	365	490	90%	4.00E-113	37.18	638	KAE8906901.1	Phytophthora_fragariae_KAE8906901.1	Phytophthora fragariae
hypothetical protein PF010_g20992 [Phytophthora fragariae]	Phytophthora	fragariae	NA	359	1025	87%	4.00E-112	37.92	525	KAE9084035.1	Phytophthora_fragariae_KAE9084035.1	Phytophthora fragariae
hypothetical protein PF003_g11489 [Phytophthora fragariae]	Phytophthora	fragariae	NA	358	1026	87%	6.00E-112	37.74	525	KAE8904794.1	Phytophthora_fragariae_KAE8904794.1	Phytophthora fragariae
Avirulence (Avh) protein [Phytophthora megakarya]	Phytophthora	megakarya	NA	357	666	87%	1.00E-111	39.49	515	OWZ01013.1	Phytophthora_megakarya_OWZ01013.1	Phytophthora megakarya
hypothetical protein PF011_g19826 [Phytophthora fragariae]	Phytophthora	fragariae	NA	355	1016	87%	8.00E-111	37.55	525	KAE8986839.1	Phytophthora_fragariae_KAE8986839.1	Phytophthora fragariae
hypothetical protein PF011_g21079 [Phytophthora fragariae]	Phytophthora	fragariae	NA	356	649	96%	2.00E-110	36.92	586	KAE8983669.1	Phytophthora_fragariae_KAE8983669.1	Phytophthora fragariae
hypothetical protein PF003_g11458 [Phytophthora fragariae]	Phytophthora	fragariae	NA	355	648	96%	5.00E-110	36.75	586	KAE8904706.1	Phytophthora_fragariae_KAE8904706.1	Phytophthora fragariae
RxLR effector protein [Phytophthora megakarya]	Phytophthora	megakarya	NA	354	564	96%	6.00E-109	36.02	647	OWZ21490.1	Phytophthora_megakarya_OWZ21490.1	Phytophthora megakarya
Avirulence (Avh) protein [Phytophthora megakarya]	Phytophthora	megakarya	NA	356	356	95%	1.00E-108	34.76	730	OWZ19825.1	Phytophthora_megakarya_OWZ19825.1	Phytophthora megakarya
LOW QUALITY PROTEIN: Hypothetical protein PHPALM_2167 [Phytophthora palmivora]	Phytophthora	palmivora	NA	352	968	86%	2.00E-107	44.61	679	POM80045.1	Phytophthora_palmivora_POM80045.1	Phytophthora palmivora
hypothetical protein L914_12738 [Phytophthora nicotianae]	Phytophthora	nicotianae	NA	344	855	95%	2.00E-106	38.34	516	ETM41491.1	Phytophthora_nicotianae_ETM41491.1	Phytophthora nicotianae
hypothetical protein PHMEG_0005691 [Phytophthora megakarya]	Phytophthora	megakarya	NA	347	850	91%	4.00E-105	37.35	741	OWZ19972.1	Phytophthora_megakarya_OWZ19972.1	Phytophthora megakarya
hypothetical protein PF008_g19803 [Phytophthora fragariae]	Phytophthora	fragariae	NA	342	662	96%	9.00E-105	36.32	602	KAE9313176.1	Phytophthora_fragariae_KAE9313176.1	Phytophthora fragariae
hypothetical protein JG687_00019335 [Phytophthora cactorum]	Phytophthora	cactorum	NA	339	862	90%	1.00E-104	38.21	523	KAG6941967.1	Phytophthora_cactorum_KAG6941967.1	Phytophthora cactorum
hypothetical protein GQ600_6026 [Phytophthora cactorum]	Phytophthora	cactorum	NA	339	862	90%	2.00E-104	38.21	533	KAF1790987.1	Phytophthora_cactorum_KAF1790987.1	Phytophthora cactorum
hypothetical protein GN958_ATG06244 [Phytophthora infestans]	Phytophthora	infestans	NA	334	730	95%	1.00E-102	36.97	538	KAF4144564.1	Phytophthora_infestans_KAF4144564.1	Phytophthora infestans
Avirulence (Avh) protein [Phytophthora megakarya]	Phytophthora	megakarya	NA	332	561	88%	5.00E-102	37.77	511	OWY99260.1	Phytophthora_megakarya_OWY99260.1	Phytophthora megakarya
hypothetical protein PF007_g25268 [Phytophthora fragariae]	Phytophthora	fragariae	NA	333	649	96%	3.00E-101	36.15	602	KAE9074789.1	Phytophthora_fragariae_KAE9074789.1	Phytophthora fragariae
hypothetical protein PF004_g18882 [Phytophthora fragariae]	Phytophthora	fragariae	NA	333	647	96%	4.00E-101	36.15	602	KAE9200850.1	Phytophthora_fragariae_KAE9200850.1	Phytophthora fragariae
hypothetical protein PR002_g20597 [Phytophthora rubi]	Phytophthora	rubi	NA	332	628	92%	4.00E-101	35.86	589	KAE8992269.1	Phytophthora_rubi_KAE8992269.1	Phytophthora rubi
hypothetical protein PF010_g19379 [Phytophthora fragariae]	Phytophthora	fragariae	NA	331	647	87%	1.00E-100	37.55	596	KAE9088440.1	Phytophthora_fragariae_KAE9088440.1	Phytophthora fragariae
hypothetical protein PF009_g24953 [Phytophthora fragariae]	Phytophthora	fragariae	NA	331	647	87%	2.00E-100	37.55	596	KAE8924823.1	Phytophthora_fragariae_KAE8924823.1	Phytophthora fragariae
hypothetical protein AM587_10003442 [Phytophthora nicotianae]	Phytophthora	nicotianae	NA	324	491	100%	3.00E-97	34.85	647	KUF84530.1	Phytophthora_nicotianae_KUF84530.1	Phytophthora nicotianae
hypothetical protein GQ600_3681 [Phytophthora cactorum]	Phytophthora	cactorum	NA	318	512	86%	5.00E-96	35.33	572	KAF1785298.1	Phytophthora_cactorum_KAF1785298.1	Phytophthora cactorum
hypothetical protein F443_13147 [Phytophthora nicotianae P1569]	Phytophthora	nicotianae	P1569	313	903	97%	1.00E-94	36.13	503	ETI41633.1	Phytophthora_nicotianae_ETI41633.1	Phytophthora nicotianae
Avirulence (Avh) protein [Phytophthora megakarya]	Phytophthora	megakarya	NA	301	772	98%	6.00E-90	34.01	536	OWY99973.1	Phytophthora_megakarya_OWY99973.1	Phytophthora megakarya
hypothetical protein PF009_g25334 [Phytophthora fragariae]	Phytophthora	fragariae	NA	292	686	86%	1.00E-86	37.39	523	KAE8924435.1	Phytophthora_fragariae_KAE8924435.1	Phytophthora fragariae
unnamed protein product [Phytophthora fragariaefolia]	Phytophthora	fragariaefolia	NA	285	644	91%	1.00E-83	39.23	527	GMF60828.1	Phytophthora_fragariaefolia_GMF60828.1	Phytophthora fragariaefolia
unnamed protein product [Phytophthora lilii]	Phytophthora	lilii	NA	291	735	93%	2.00E-83	30.11	755	GMF27326.1	Phytophthora_lilii_GMF27326.1	Phytophthora lilii
unnamed protein product [Phytophthora lilii]	Phytophthora	lilii	NA	282	774	98%	2.00E-81	28.3	638	GMF31398.1	Phytophthora_lilii_GMF31398.1	Phytophthora lilii
hypothetical protein PHMEG_00021071 [Phytophthora megakarya]	Phytophthora	megakarya	NA	275	620	85%	3.00E-80	38.41	508	OWZ06647.1	Phytophthora_megakarya_OWZ06647.1	Phytophthora megakarya
suppressor of RNA silencing [Phytophthora infestans]	Phytophthora	infestans	NA	281	467	91%	5.00E-80	30.35	760	ANW82099.1	Phytophthora_infestans_ANW82099.1	Phytophthora infestans
suppressor of RNA silencing [Phytophthora infestans]	Phytophthora	infestans	NA	281	467	91%	6.00E-80	30.35	760	ANW82096.1	Phytophthora_infestans_ANW82096.1	Phytophthora infestans
hypothetical protein PR002_g3894 [Phytophthora rubi]	Phytophthora	rubi	NA	276	472	93%	8.00E-80	32.85	576	KAE9042481.1	Phytophthora_rubi_KAE9042481.1	Phytophthora rubi
hypothetical protein PInf_008317 [Phytophthora infestans]	Phytophthora	infestans	NA	278	464	91%	1.00E-79	30.19	692	KAI9982380.1	Phytophthora_infestans_KAI9982380.1	Phytophthora infestans
suppressor of RNA silencing [Phytophthora infestans]	Phytophthora	infestans	NA	280	467	91%	1.00E-79	30.35	760	ANW82095.1	Phytophthora_infestans_ANW82095.1	Phytophthora infestans
hypothetical protein PR001_g3707 [Phytophthora rubi]	Phytophthora	rubi	NA	275	471	93%	2.00E-79	32.79	576	KAE9048759.1	Phytophthora_rubi_KAE9048759.1	Phytophthora rubi
secreted RxLR effector peptide protein, putative [Phytophthora infestans T30-4]	Phytophthora	infestans	T30-4	280	466	91%	2.00E-79	30.19	760	XP_002898309.1	Phytophthora_infestans_XP_002898309.1	Phytophthora infestans
hypothetical protein GN958_ATG16540 [Phytophthora infestans]	Phytophthora	infestans	NA	280	466	91%	2.00E-79	30.19	760	KAF4134240.1	Phytophthora_infestans_KAF4134240.1	Phytophthora infestans
hypothetical protein GN244_ATG00678 [Phytophthora infestans]	Phytophthora	infestans	NA	279	464	91%	3.00E-79	30.19	741	KAF4046850.1	Phytophthora_infestans_KAF4046850.1	Phytophthora infestans
suppressor of RNA silencing [Phytophthora infestans]	Phytophthora	infestans	NA	279	466	91%	3.00E-79	30.19	760	ANW82105.1	Phytophthora_infestans_ANW82105.1	Phytophthora infestans
suppressor of RNA silencing [Phytophthora infestans]	Phytophthora	infestans	NA	279	465	91%	3.00E-79	30.35	760	ANW82097.1	Phytophthora_infestans_ANW82097.1	Phytophthora infestans
suppressor of RNA silencing [Phytophthora infestans]	Phytophthora	infestans	NA	278	703	97%	1.00E-78	29.76	760	ANW82102.1	Phytophthora_infestans_ANW82102.1	Phytophthora infestans
suppressor of RNA silencing [Phytophthora infestans]	Phytophthora	infestans	NA	278	462	91%	1.00E-78	30.19	760	ANW82106.1	Phytophthora_infestans_ANW82106.1	Phytophthora infestans
Chain B, RxLR effector protein PSR2 [Phytophthora sojae]	Phytophthora	sojae	NA	273	445	86%	2.00E-78	29.38	612	7XVK_B	Phytophthora_sojae_7XVK_B	Phytophthora sojae
hypothetical protein PHYSODRAFT_289089 [Phytophthora sojae]	Phytophthora	sojae	NA	275	447	91%	2.00E-78	29.26	670	XP_009538063.1	Phytophthora_sojae_XP_009538063.1	Phytophthora sojae
suppressor of RNA silencing [Phytophthora infestans]	Phytophthora	infestans	NA	276	460	91%	4.00E-78	30.03	760	ANW82104.1	Phytophthora_infestans_ANW82104.1	Phytophthora infestans
suppressor of RNA silencing [Phytophthora infestans]	Phytophthora	infestans	NA	276	460	91%	4.00E-78	29.87	760	ANW82103.1	Phytophthora_infestans_ANW82103.1	Phytophthora infestans
suppressor of RNA silencing [Phytophthora infestans]	Phytophthora	infestans	NA	276	463	91%	4.00E-78	29.87	760	ANW82100.1	Phytophthora_infestans_ANW82100.1	Phytophthora infestans
suppressor of RNA silencing [Phytophthora infestans]	Phytophthora	infestans	NA	275	458	91%	2.00E-77	30.03	760	ANW82094.1	Phytophthora_infestans_ANW82094.1	Phytophthora infestans
hypothetical protein PR001_g2889 [Phytophthora rubi]	Phytophthora	rubi	NA	272	591	97%	2.00E-77	30.03	669	KAE9049896.1	Phytophthora_rubi_KAE9049896.1	Phytophthora rubi
hypothetical protein PR003_g18018 [Phytophthora rubi]	Phytophthora	rubi	NA	272	588	97%	2.00E-77	30.03	669	KAE9319229.1	Phytophthora_rubi_KAE9319229.1	Phytophthora rubi
hypothetical protein PF004_g21798 [Phytophthora fragariae]	Phytophthora	fragariae	NA	267	627	86%	2.00E-77	35.33	504	KAE9190788.1	Phytophthora_fragariae_KAE9190788.1	Phytophthora fragariae
hypothetical protein PF011_g11939 [Phytophthora fragariae]	Phytophthora	fragariae	NA	269	580	97%	3.00E-76	30.03	663	KAE9005670.1	Phytophthora_fragariae_KAE9005670.1	Phytophthora fragariae
hypothetical protein PF003_g27335 [Phytophthora fragariae]	Phytophthora	fragariae	NA	268	578	97%	5.00E-76	30.12	655	KAE8888827.1	Phytophthora_fragariae_KAE8888827.1	Phytophthora fragariae
hypothetical protein PF010_g17128 [Phytophthora fragariae]	Phytophthora	fragariae	NA	265	454	93%	8.00E-76	32.44	574	KAE9094389.1	Phytophthora_fragariae_KAE9094389.1	Phytophthora fragariae
Chain A, Avh146 [Phytophthora sojae]	Phytophthora	sojae	NA	264	428	86%	8.00E-75	29.21	612	5GNC_A	Phytophthora_sojae_5GNC_A	Phytophthora sojae
hypothetical protein ON010_g17351 [Phytophthora cinnamomi]	Phytophthora	cinnamomi	NA	262	589	86%	8.00E-75	30.83	549	KAJ8523767.1	Phytophthora_cinnamomi_KAJ8523767.1	Phytophthora cinnamomi
hypothetical protein AM587_10002228 [Phytophthora nicotianae]	Phytophthora	nicotianae	NA	267	689	92%	1.00E-74	28.18	765	KUG00821.1	Phytophthora_nicotianae_KUG00821.1	Phytophthora nicotianae
hypothetical protein C6341_g5790 [Phytophthora cactorum]	Phytophthora	cactorum	NA	261	499	87%	2.00E-73	27.3	678	KAG3182758.1	Phytophthora_cactorum_KAG3182758.1	Phytophthora cactorum
hypothetical protein PPTG_15594 [Phytophthora nicotianae INRA-310]	Phytophthora	nicotianae	INRA-310	261	655	91%	5.00E-73	27.87	702	XP_008911097.1	Phytophthora_nicotianae_XP_008911097.1	Phytophthora nicotianae
